# FLASHQuant: a fast algorithm for proteoform quantification in top-down proteomics

**DOI:** 10.1101/2023.11.08.566181

**Authors:** Jihyung Kim, Kyowon Jeong, Philipp T. Kaulich, Konrad Winkels, Andreas Tholey, Oliver Kohlbacher

## Abstract

Liquid chromatography-mass spectrometry (LC-MS) based top-down proteomics (TDP) is an essential method for the analysis of intact proteoforms. The accurate quantification of individual proteoforms is a crucial step in identifying proteome-wide alterations in different biological conditions. Label-free quantification (LFQ) is the most common method for proteoform quantification as it requires no additional costly labeling. In TDP, due to frequent co-elution and complex signal structures, overlapping signals deriving from multiple proteoforms complicate accurate quantification. Here, we introduce FLASHQuant for MS1-level LFQ analysis in TDP, which is capable of automatically resolving and quantifying co-eluting proteoforms. FLASHQuant performs highly accurate and reproducible quantification in short runtimes of just a few minutes per LC-MS run. To validate the proteoforms reported by FLASHQuant, we evaluated them with identified proteoforms confirmed by tandem mass spectrometry, which showed high match rates. FLASHQuant is publicly available as platform-independent open-source software at https://openms.org/flashquant/.
