## Supplemental Table 4 for "FLASHQuant: a fast algorithm for proteoform quantification in top-down proteomics"

### Sheet: FLASHQuant
	ConsensusFeatureGroupIndex	AvgMonoisotopicMass	AvgApexRetentionTime	CoefficientOfVariation	AbundanceInFile0	AbundanceInFile1	AbundanceInFile2	FeatureGroupIndexInFile0	FeatureGroupIndexInFile1	FeatureGroupIndexInFile2	Mass artifacts	ID+PTM	Toppic ID	ProSightPD ID
0	0	9105.35	3890.2	0.051587	3.1218e+10	3.03933e+10	2.8227e+10	17	14	14		O
1	1	21428.8	3279.2	0.106066	1.97175e+10	1.79405e+10	2.21527e+10	35	31	31		O
2	2	11858.1	4379.83	0.471336	5.7028e+09	3.52849e+09	2.15497e+09	69	64	81			O	O
3	3	9203.32	3890.2	0.066168	4.90884e+09	4.5754e+09	4.30169e+09	21	21	17		O
4	4	9122.35	3852.69	0.243153	4.25871e+09	4.07292e+09	2.63474e+09	33	30	29			O	O
5	5	28964.7	5200.96	0.128181	3.66094e+09	2.83739e+09	3.18187e+09	104	102	112		O
6	6	9106.34	3953.58	0.217801	3.45798e+09	3.048e+09	2.21537e+09	18	15	15			O	O
7	7	9121.34	3765.53	0.079727	3.22773e+09	2.91647e+09	3.42018e+09	31	28	30		O
8	8	9121.35	3701.45	0.851925	3.45458e+07	2.8551e+09	2.63226e+09	27	29	22		O
9	9	21445.8	3267.23	0.083209	2.411e+09	2.24284e+09	2.64594e+09	36	32	32			O
10	10	21445.1	3267.16	0.826151	5.95494e+07	1.40747e+09	1.6682e+09	75	34	33			O
11	11	21526.7	3279.2	0.105778	1.48114e+09	1.40865e+09	1.20296e+09	37	33	86			O
12	12	9128.33	3890.2	0.145803	1.14861e+09	8.77405e+08	9.30663e+08	72	69	64			O
13	13	9143.31	3890.2	0.068667	1.12207e+09	1.07488e+09	9.79365e+08	80	81	77
14	14	21410.8	3294.33	0.536184	2.81152e+08	9.54452e+08	6.51045e+08	115	35	35			O
15	15	9301.3	3891.51	0.104901	9.15114e+08	9.34784e+08	7.67354e+08	89	72	66
16	16	9225.31	3890.2	0.134025	8.91854e+08	7.21828e+08	7.04406e+08	86	94	84
17	17	21385.1	3276.82	0.150104	8.69934e+08	6.57749e+08	7.03628e+08	133	36	87
18	18	21454.4	3275.31	0.268338	8.22362e+08	4.75206e+08	7.49955e+08	38	38	34		O
19	19	9138.34	3695.94	0.121564	7.1096e+08	6.49899e+08	5.56672e+08	77	78	4		O
20	20	9219.32	3864.86	0.124912	6.90586e+08	6.48937e+08	5.39163e+08	85	93	5
21	21	9242.28	3890.2	0.143589	6.8338e+08	5.82704e+08	5.13982e+08	99	118	103		O
22	22	9137.34	3667.82	0.019677	6.53303e+08	6.30636e+08	6.51886e+08	78	77	73				O
23	23	21472.4	3350.71	1.19315	7.55087e+07	5.93739e+08	7.98884e+07	74	37	69		O
24	24	20922.6	3236.57	0.114572	4.8229e+08	4.86852e+08	5.87461e+08	147	148	139		O
25	25	21547.7	3277.99	0.190781	5.86063e+08	4.68061e+08	4.03264e+08	39	40	89
26	26	9137.34	3755.18	0.085826	5.68113e+08	4.78938e+08	5.1701e+08	4	5	75				O
27	27	20488	3248.59	0.19649	4.11094e+08	3.72834e+08	5.38251e+08	41	43	37			O	O
28	28	9204.31	3953.58	0.190924	5.38063e+08	4.87959e+08	3.65849e+08	22	22	18		O
29	29	11956	4379.83	0.459298	4.98224e+08	2.91218e+08	2.02306e+08	102	120	141			O
30	30	9219.32	3753.55	0.090888	4.90465e+08	4.75024e+08	4.11724e+08	83	92	96
31	31	11874	4350.09	0.356772	4.67581e+08	3.35237e+08	2.23718e+08	161	176	199			O
32	32	21462.1	3263.32	0.172464	3.52689e+08	3.37582e+08	4.588e+08	40	41	36		O
33	33	28981.7	5176.97	0.140126	3.99156e+08	3.6223e+08	3.00921e+08	105	105	115			O
34	34	21461.4	3214.42	0.09764	3.31176e+08	3.22867e+08	3.8516e+08	42	42	38		O
35	35	11874	4296.01	0.390857	3.81041e+08	2.69654e+08	1.67828e+08	160	173	171			O
36	36	20712.5	3210.21	0.087502	3.15538e+08	3.33178e+08	3.73699e+08	43	44	39		O
37	37	21183.4	3259.08	0.075514	3.12278e+08	3.2916e+08	3.61949e+08	134	157	156			O	O
38	38	9090.33	3910.93	0.743499	3.55665e+08	3.61702e+08	3.55354e+07	122	124	120		O
39	39	21411.4	3350.8	0.834104	1.10397e+07	2.43094e+08	3.0955e+08	116	122	97			O
40	40	9323.29	3891.51	0.130962	3.09528e+08	2.98722e+08	2.40627e+08	118	129	137
41	41	28980.7	5108.42	0.112256	2.39245e+08	2.81354e+08	2.28272e+08	107	108	105			O
42	42	21607.5	3360.83	0.077161	2.14473e+08	2.01152e+08	2.34371e+08	215	200	179		O
43	43	9340.97	3881.49	0.683289	3.37058e+07	2.19903e+08	2.25099e+08	131	141	154	O
44	44	21477.1	3236.41	0.293513	1.75008e+08	2.06197e+08	1.11583e+08	48	46	42		O
45	45	11880	4378.34	0.361288	2.05538e+08	1.50355e+08	9.65631e+07	197	177	142			O
46	46	21456.8	3380.57	0.118669	1.77575e+08	1.5138e+08	1.92036e+08	73	97	68			O
47	47	9106.35	3753.69	0.151038	1.89754e+08	1.40102e+08	1.73922e+08	8	11	2			O	O
48	48	28996.3	5162.43	0.045459	1.78229e+08	1.82576e+08	1.67069e+08	108	109	116		O
49	49	9105.33	3683.94	1.21408	1.1179e+07	1.81719e+08	3.52037e+07	0	3	1	O	O
50	50	9143.32	3764.66	0.137672	1.80875e+08	1.37164e+08	1.58299e+08	79	82	23	O
51	51	20272.2	3214.42	0.093669	1.50906e+08	1.55402e+08	1.79115e+08	47	47	40			O	O
52	52	11896.3	4379.83	0.495169	1.5744e+08	9.27208e+07	5.7351e+07	162	178	143
53	53	9128.32	3951.17	0.291795	1.46494e+08	1.27067e+08	7.96957e+07	70	60	65			O
54	54	9236.32	3791.12	0.087825	1.38763e+08	1.33832e+08	1.17009e+08	9	9	12
55	55	21401.1	3227.32	0.131286	1.06113e+08	1.15174e+08	1.36612e+08	51	48	41
56	56	9159.27	3815.97	0.092296	1.2372e+08	1.36097e+08	1.13171e+08	144	132	148
57	57	9144.31	3921.9	0.157438	1.31145e+08	1.31219e+08	9.83905e+07	71	83	76	O	O
58	58	9144.3	3846.12	0.173205	1.1168e+08	1.28064e+08	9.00959e+07	91	79	78		O
59	59	12054	4379.83	0.443495	1.27798e+08	1.00116e+08	4.76075e+07	152	65	217
60	60	9107.34	3958.53	0.429749	5.4106e+07	1.21366e+08	6.99697e+07	16	16	16			O
61	61	9235.32	3657.55	0.172688	1.1451e+08	8.18543e+07	1.09623e+08	94	115	135
62	62	9236.33	3669.11	0.257798	8.7659e+07	1.12689e+08	6.68339e+07	95	114	136	O
63	63	21688.5	3334.7	0.110954	9.76415e+07	9.09167e+07	1.12676e+08	223	123	202	O
64	64	9241.32	3753.36	0.147499	1.10544e+08	1.06034e+08	8.30719e+07	96	116	101
65	65	9302.29	3952.37	0.207226	1.05252e+08	9.56114e+07	6.9216e+07	90	73	67	O
66	66	21543.4	3227.32	0.131265	9.96215e+07	1.05242e+08	8.12982e+07	52	50	44	O	O
67	67	9317.3	3804.11	0.09755	1.03246e+08	8.49847e+07	9.31235e+07	117	160	152	O
68	68	20387.6	3244.4	0.161192	8.60521e+07	7.03659e+07	9.75503e+07	53	52	43			O	O
69	69	11978.1	4379.83	0.542781	9.67898e+07	4.83227e+07	3.48779e+07	214	212	252
70	70	9226.31	3951.17	0.231394	9.65932e+07	8.85816e+07	6.05071e+07	87	95	85
71	71	9241.31	3864.23	0.172173	9.2474e+07	9.48599e+07	6.83364e+07	100	117	102	O
72	72	28963	5190.72	0.390852	8.98729e+07	6.54946e+07	3.91898e+07	109	110	124		O
73	73	11891.4	4254.81	0.264506	8.25923e+07	6.06458e+07	4.92039e+07	164	179	173
74	74	6091.19	3280.52	0.17755	6.80864e+07	5.46749e+07	7.84219e+07	55	196	211				O
75	75	21558.8	3349.42	0.049053	7.69907e+07	7.054e+07	7.67905e+07	222	222	195			O
76	76	11994	4379.83	0.524563	7.60104e+07	4.28286e+07	2.6198e+07	210	233	262
77	77	9258.32	3839.15	0.137478	7.50229e+07	7.19431e+07	5.74765e+07	126	13	159
78	78	16073.8	3133.12	0.054548	7.30546e+07	6.65506e+07	7.34488e+07	66	61	61			O	O
79	79	9257.29	3753.36	0.215435	7.17308e+07	5.28613e+07	4.83145e+07	176	151	169	O
80	80	15625.7	3385.83	0.132685	5.47807e+07	7.14189e+07	6.61997e+07	239	99	70			O	O
81	81	21625.7	4560.04	0.041722	6.8965e+07	6.41567e+07	6.90878e+07	247	19	201			O
82	82	21471.8	3432.27	0.395481	3.04016e+07	6.8219e+07	4.56893e+07	157	98	55			O	O
83	83	11153.7	4392.55	0.565261	6.48487e+07	2.47389e+07	2.82737e+07	163	283	144			O
84	84	9257.99	3742.07	0.404936	2.47755e+07	6.00831e+07	5.11728e+07	174	139	224
85	85	12982.5	3147.27	0.095513	5.09886e+07	4.20974e+07	4.73897e+07	245	226	239			O	O
86	86	20939.3	3172.99	0.064638	4.46951e+07	4.37702e+07	4.93115e+07	155	262	227			O
87	87	20504.3	3182	0.06924	4.2824e+07	4.15849e+07	4.73616e+07	57	55	47			O
88	88	8465.3	2615	0.253385	4.56042e+07	3.79623e+07	2.70208e+07	263	250	250			O	O
89	89	9105.33	3618.36	1.11864	5.28068e+06	4.44234e+07	8.54226e+06	1	1	0		O
90	90	4263.26	3247.11	1.14041	4.4279e+07	7.79672e+06	5.31286e+06	56	192	163	O
91	91	11840.7	4343.66	0.455784	4.35739e+07	2.82579e+07	1.67482e+07	246	121	20
92	92	5373.7	2645.95	0.10043	4.19481e+07	3.71847e+07	3.44338e+07	198	185	200			O	O
93	93	20728.8	3139.54	0.251908	2.47449e+07	3.56477e+07	4.16454e+07	240	169	225			O
94	94	9339.29	3715.42	0.136482	3.83735e+07	3.08848e+07	4.0331e+07	98	227	27
95	95	11890	4276.05	0.339027	3.75508e+07	2.95829e+07	1.83283e+07	166	180	234			O
96	96	11972	4348.8	0.33602	3.74589e+07	2.85167e+07	1.85365e+07	226	213	253			O
97	97	9324.3	3952.38	0.294755	3.66168e+07	2.73826e+07	2.01254e+07	120	130	138
98	98	11972	4281.84	0.609725	3.61988e+07	2.32221e+07	8.57599e+06	213	224	268			O
99	99	13547.9	2826.53	0.237317	3.19527e+07	2.18895e+07	3.55217e+07	315	297	307			O	O
100	100	21200.4	3199.96	0.174437	2.96371e+07	2.27971e+07	3.23696e+07	59	57	50		O
101	101	9017.4	2281.3	0.114476	2.36839e+07	2.72448e+07	2.98201e+07	337	315	328			O
102	102	10805.1	3512.34	0.08	2.52171e+07	2.77856e+07	2.96011e+07	259	206	232			O	O
103	103	9203.32	3716.46	0.646619	2.84825e+07	2.79486e+07	5.20855e+06	24	25	275		O
104	104	9121.35	3578.03	0.32715	1.40041e+07	2.79353e+07	2.42382e+07	30	26	21		O
105	105	17394.3	3625.64	0.013931	2.63419e+07	2.70848e+07	2.66797e+07	28	187	198			O	O
106	106	9148.31	4028.4	0.128961	2.54188e+07	2.28199e+07	1.95978e+07	82	84	80		O
107	107	9333.3	3648.03	0.135053	2.4035e+07	1.99152e+07	1.86447e+07	278	248	286
108	108	9257.27	3658.94	0.331411	1.0131e+07	2.02738e+07	1.83351e+07	175	150	229
109	109	7670.65	2856.2	0.068003	1.96485e+07	1.71505e+07	1.83307e+07	318	300	298			O
110	110	8950.8	3149.85	0.225212	1.94566e+07	1.52707e+07	1.242e+07	249	205	204			O
111	111	20287.9	3143.41	0.151008	1.62692e+07	1.31212e+07	1.77734e+07	67	257	240		O
112	112	9273.34	3648.67	0.116393	1.47818e+07	1.24371e+07	1.56531e+07	230	311	213
113	113	12820.9	3508.48	0.116879	1.23521e+07	1.46704e+07	1.55677e+07	357	199	207
114	114	15322.8	3050.81	0.363478	6.71718e+06	1.27993e+07	1.46107e+07	349	251	331			O	O
115	115	15497.5	2798.15	0.101358	1.38481e+07	1.13103e+07	1.29616e+07	309	343	291
116	116	8481.29	2347.39	0.236253	1.10285e+07	1.35618e+07	8.37082e+06	348	320	332			O
117	117	9139.34	3566.44	0.037417	1.33722e+07	1.26327e+07	1.24725e+07	92	86	72		O
118	118	10599.2	3405.15	0.031761	1.31652e+07	1.24095e+07	1.2542e+07	319	303	304			O	O
119	119	13476.9	2816.21	0.266321	1.28855e+07	9.65167e+06	7.58051e+06	345	325	335			O	O
120	120	10851.8	3447.84	0.138379	8.57363e+06	8.89474e+06	1.09908e+07	294	280	93
121	121	8112.36	3026.34	0.071174	9.56111e+06	9.42622e+06	1.07083e+07	261	127	118			O	O
122	122	12998.5	3121.55	0.285148	5.80695e+06	8.68742e+06	1.05248e+07	356	204	212			O
123	123	1559.39	7047.1	0.039757	1.04643e+07	1.01237e+07	9.66534e+06	334	348	361
124	124	8575.62	3025.06	0.239882	6.52662e+06	7.67723e+06	1.03538e+07	212	322	346
125	125	12748.3	3589.63	0.167858	1.01263e+07	7.8277e+06	7.51727e+06	248	279	278
126	126	8973.73	3030.21	0.107109	8.07664e+06	8.20668e+06	9.74744e+06	287	290	292
127	127	5822.09	1292.78	0.058005	8.27536e+06	9.24016e+06	9.06477e+06	362	328	350			O	O
128	128	7883.76	2892.32	0.041251	7.86249e+06	8.10838e+06	8.52869e+06	342	321	329
129	129	12994.8	2818.79	0.124432	7.50533e+06	6.04619e+06	7.62259e+06	329	294	276
130	130	6619.79	1752.5	0.339922	3.81135e+06	5.40485e+06	7.60762e+06	386	361	349
131	131	14907.9	3076.54	0.379287	4.14354e+06	4.01643e+06	7.50956e+06	360	70	259
132	132	9033.39	2173.06	0.281007	4.41446e+06	7.40954e+06	5.04097e+06	382	310	366		O
133	133	16090.1	3030.21	0.046899	6.00549e+06	5.98148e+06	6.49345e+06	211	323	347	O	O
134	134	6599.21	2989.01	0.294091	5.24819e+06	3.27726e+06	3.22852e+06	338	318	338			O	O
135	135	3526.99	2266.39	0.074904	4.27057e+06	4.04057e+06	4.68093e+06	353	324	334
136	136	3222.86	3106.77	0.161628	3.23652e+06	3.29444e+06	4.27236e+06	355	314	296
137	137	8966.81	3089.4	0.179397	4.00971e+06	2.9551e+06	3.00138e+06	341	282	258		O
138	138	5988.83	2821.37	0.254182	3.51151e+06	2.31695e+06	2.31572e+06	346	326	336		O
139	139	7686.65	2811.69	0.066476	2.64127e+06	2.47489e+06	2.82673e+06	368	357	362		O
140	140	7754.78	2844.58	0.074717	2.37177e+06	2.42648e+06	2.71997e+06	350	335	341			O
141	141	4588.18	1194.01	0.679529	358567	2.22784e+06	2.3717e+06	394	369	371
142	142	4320.4	3036.63	0.11519	2.03057e+06	1.70641e+06	2.14047e+06	383	367	330
143	143	6851.66	2918.12	0.268761	2.00034e+06	1.94231e+06	1.1783e+06	379	370	320	O
144	144	3753.02	2292.98	0.007182	1.73879e+06	1.76061e+06	1.73899e+06	364	341	340
145	145	4737.71	1510.88	0.243018	578155	861702	578791	399	409	380

### Sheet: ProSightPD
	Mass [Da]	AvgApexRetentionTime	# Files	Abundances:20220414_onlyProtMix_1ul_R1	Abundances:20220414_onlyProtMix_1ul_R2	Abundances:20220414_onlyProtMix_1ul_R3	Mass artifacts	ID+PTM	Toppic ID	ProSightPD ID
2411	12994.9	2981.4	24	7182.81	141736	155387
48	3133.8	849	18	15557.3	22490.2	18919.7
1246	8863.97	2596.8	8	17138.4	40851.5	19832.3
2889	21428.2	3273.6	9	18935	2.96867e+06	6.43616e+06
2940	24395.1	5298.6	7	28373.2	131475	43432.9
2903	21557.5	3335.4	6	29440.9	58888.5	730947			O
2194	11857.7	4371	11	30270.8	81252.8	38774.8
2407	12993.7	2953.2	18	38518.2	37419.2	155387
2408	12993.7	2877.6	24	38518.2	37419.2	155387
1707	9654.88	5215.8	12	39290.5	93211.5	231770
1708	9655.21	5212.2	10	39290.5	122007	231770
1709	9655.22	5208.6	15	39290.5	122007	231770
2939	24393.7	5290.8	10	41240.4	37160.2	30435.9
2982	28961	5211	7	46426.4	15552.8	112250
2753	16073.9	3113.4	6	51559.3	1.44871e+06	1.2009e+06			O	O
2978	28943.1	5207.4	6	53860.2	13715.7	141708		O
1357	8989.79	2655.6	24	55354.2	50731.4	73202.3
2393	12949.9	2847	8	64897.5	76428.6	89177.2
2868	20488.1	3217.8	10	76457.1	131133	2.42493e+07			O	O
2872	20598.5	3289.2	7	79086.4	2.08854e+06	242125		O
2983	28963.3	5196.6	21	80890.4	1.32684e+08	1.02848e+08			O
625	6851.66	2896.8	24	108455	76485.1	48812.9	O
2197	11873.6	4314	15	113167	313535	3.66427e+07
2906	21559.5	3333	6	116714	71208.4	68607.1		O
890	7686.11	2490.6	10	160600	145292	185969
2902	21528.4	3270.6	10	171885	114447	2.54985e+07
174	4588.18	1156.2	6	176720	201527	194306	O
2009	11039.2	4321.8	6	176788	190639	79925.6	O
2409	12994.2	2954.4	24	179938	141736	155387
2410	12994.4	2785.8	24	179938	141736	155387
1252	8870.71	2679.6	14	183109	188934	63129.2
2008	11038.8	4322.4	6	232213	190639	79925.6			O
2356	12746.6	3514.8	17	266838	204977	234292
2219	11994.5	4344	6	491967	722196	1.59974e+06
2187	11841	4332	9	507103	1.72753e+06	717865	O	O
2472	13547.1	3002.4	10	569050	311807	79526.8		O
2904	21558.1	3324.6	6	609181	1.92289e+06	730947			O
2210	11895.6	4333.2	7	653909	6.90145e+06	23681.1		O
2979	28945	5183.4	8	914833	162481	406834
1326	8950.8	2814.6	17	995118	803155	588712			O
356	5822.09	1289.4	9	1.11205e+06	1.37142e+06	1.02372e+06			O	O
2180	11813.9	4344.6	7	1.18052e+06	1.25809e+06	667865
2981	28946.7	5183.4	6	1.33847e+06	162481	468623		O
2473	13547.6	3046.2	12	1.59651e+06	1.48376e+06	2.05722e+06
2474	13548.2	3076.8	20	1.59651e+06	1.48376e+06	2.05722e+06
2905	21558.7	3327	6	1.68837e+06	1.92289e+06	1.51016e+06			O
2874	20599.1	3284.4	7	1.69167e+06	2.08854e+06	2.36885e+06			O
1417	9105.36	3942.6	8	1.72547e+06	1.00681e+06	729507		O
1375	9017.4	2264.4	8	1.91514e+06	2.04699e+06	2.17594e+06			O
2980	28945.2	5190.6	6	2.15695e+06	162481	406834		O
2185	11840	4308.6	9	2.29346e+06	1.32059e+06	517890			O
2990	28995.2	5131.8	8	2.44678e+06	812014	1.9601e+06			O
2873	20598.8	3286.8	7	2.89579e+06	2.08854e+06	242125		O
2892	21444.7	3243	8	2.93832e+06	7.46992e+07	1.18647e+08			O
2218	11994.1	4347	6	3.3912e+06	1.66397e+06	1.59974e+06
2027	11153.3	4359	11	3.59246e+06	2.19723e+06	1.03995e+06	O
2989	28980.2	5156.4	11	3.68367e+06	1.19571e+07	1.15638e+07			O
2752	16073.3	3112.8	6	3.69223e+06	1.94908e+06	2.52115e+06	O	O
2401	12982.5	3125.4	6	3.727e+06	3.4289e+06	3.61541e+06			O	O
1477	9185.99	3497.4	24	3.78186e+06	1.10734e+06	2.10877e+06
1478	9186.78	3557.4	11	3.78186e+06	1.10734e+06	2.10877e+06
1112	8465.05	2470.2	13	4.06957e+06	3.63193e+06	4.01652e+06
2217	11978	4344.6	6	5.39391e+06	3.30174e+06	1.92904e+06	O
2188	11842	4334.4	12	5.81738e+06	1.74303e+06	928635		O
270	5373.7	2637.6	6	5834448	5.40563e+06	5.96334e+06			O	O
2896	21449.3	3256.8	7	7.10325e+06	739000	3.55784e+07
2987	28979.5	5132.4	11	1.00901e+07	1.19571e+07	15212.8		O
2988	28979.8	5152.2	11	1.00901e+07	1.19571e+07	1.15638e+07		O
2211	11896	4342.2	7	1.08152e+07	6.90145e+06	3.53126e+06			O
2897	21450.2	3259.8	7	1.19812e+07	2.23116e+07	3.55784e+07
2226	12054	4334.4	12	1.2019e+07	7.95003e+06	4.36686e+06
2878	20712.6	3179.4	7	1.24699e+07	1.23775e+07	1.37553e+07		O
2895	21445.9	3246	8	1.26107e+07	7.46992e+07	1.18647e+08			O
2907	21606.8	3320.4	9	1.31934e+07	1.22194e+07	1.40115e+07			O
2883	21182.7	3226.2	10	1.38828e+07	1.3849e+07	1.48989e+07		O
2884	21182.8	3226.2	10	1.38828e+07	1.3849e+07	1.48989e+07		O
2202	11879.7	4337.4	16	1.57726e+07	1.94242e+06	1267668
2204	11880	4335.6	14	1.57726e+07	8.63363e+06	4.96068e+06			O
2899	21461.3	3218.4	6	1.58625e+07	1.56219e+07	1.66624e+07
2867	20487.5	3214.2	11	1.92071e+07	1.78222e+07	2.42493e+07	O	O
2898	21450.6	3265.8	7	2.01498e+07	1.48679e+07	3.55784e+07	O
2879	20923	3204	10	2.04791e+07	1.82255e+07	2.24486e+07		O
1569	9302.3	3897.6	6	2.345e+07	1.04561e+07	4.99271e+07
1410	9090.34	3875.4	6	2.37518e+07	1.31854e+07	1.40599e+07	O	O
1453	9144.34	3853.2	7	2.99975e+07	7.47778e+07	3.00199e+07		O
2214	11956	4337.4	20	5.50435e+07	3.35409e+07	1.95301e+07			O
1496	9204.32	3919.8	12	6.33505e+07	5.90734e+07	4.19826e+07		O
2888	21412.5	3261	9	6.44217e+07	67580.3	93975.4		O
2885	21411.3	3256.2	12	6.44217e+07	156753	7.92193e+07
2901	21526.7	3259.2	11	7.03829e+07	4.32458e+07	5.21517e+07			O
1536	9241.29	3862.2	11	7.62647e+07	4.84381e+07	5.49983e+07
2199	11874.1	4309.8	16	8.09617e+07	5.75236e+07	3.66427e+07			O
1438	9127.32	3839.4	17	84076129	9.43172e+07	3.60402e+07	O	O
1521	9225.33	3862.8	14	1.0026e+08	7.29632e+07	7.25872e+07
1567	9301.31	3864.6	16	1.075e+08	1.1596e+08	5.68993e+07	O
2893	21444.8	3237.6	17	1.09831e+08	7.46992e+07	1.18647e+08			O
2894	21445.3	3236.4	12	1.09831e+08	7.46992e+07	1.18647e+08	O
2985	28964.6	5193	22	1.3671e+08	1.32684e+08	1.99295e+07		O
2984	28963.7	5183.4	21	1.3671e+08	1.32684e+08	1.02848e+08			O
1512	9219.37	3766.2	13	1.65921e+08	1.42813e+08	8.37154e+07	O
2891	21429.6	3261	22	1.83472e+08	2.64573e+07	1.03975e+09			O	O
1434	9122.35	3824.4	11	3.38485e+08	2.45314e+08	3.16506e+08			O	O
1435	9122.35	3808.8	11	3.38485e+08	2.45314e+08	3.16506e+08			O	O
1419	9106.34	3922.8	21	3.97861e+08	3.57708e+08	2.72197e+08			O	O
2196	11858.3	4341.6	17	4.51086e+08	354519	1.68744e+08				O
2195	11858.1	4337.4	21	4.51086e+08	2.6928e+08	1.68744e+08			O	O
1493	9203.33	3866.4	21	6.19506e+08	5.85815e+08	5.40398e+08	O	O
2890	21428.8	3262.8	22	9.60408e+08	1.00763e+09	1.03975e+09		O
1433	9121.35	3800.4	20	9.60974e+08	9.15988e+08	7.21243e+08		O
1416	9105.36	3866.4	21	3.97331e+09	3.52801e+09	3.29912e+09		O
